# Niche-specific microbial community structure of subgingival plaque in periodontitis

**DOI:** 10.64898/2026.08.12.744510

**Authors:** Qingxiu Li, Guangmei Li, Zhiwen Liu, Zhenjun Li

## Abstract

Subgingival biofilms in periodontitis exhibit spatial heterogeneity, yet the organization of microbial communities across periodontal niches remains incompletely defined. Using paired sampling and 16S rRNA gene sequencing, we characterized non-attached and attached subgingival plaque from patients with periodontitis, together with non-attached plaque from periodontally healthy individuals. Across diversity metrics and ordination analyses, non-attached plaque from periodontitis patients occupied positions between healthy-associated and attached-plaque communities. Taxonomically, these communities contained both health-associated commensals and anaerobic genera commonly enriched in periodontitis. Network analysis identified differences in association-network topology among niches, with the non-attached periodontitis network containing more retained associations than the healthy network. These cross-sectional results describe niche-associated patterns of subgingival community composition and association structure. They do not establish temporal progression, direct microbial interactions, or clinical utility.
