## Supplementary material for "Niche-specific microbial community structure of subgingival plaque in periodontitis": periodontitis_reproducibility_PRJNA1512026: metadata.xlsx

### Sheet: Sheet1
Number	Tpye	Sampling_Location	PatientID	Smoke	Gender	Location
B004a	Chronic periodontitis	CP-NA	B004	no	female	Non-adherent subgingival plaque
B004b	Chronic periodontitis	CP-AD	B004	no	female	Adherent subgingival plaque
B012a	Chronic periodontitis	CP-NA	B012	yes	male	Non-adherent subgingival plaque
B012b	Chronic periodontitis	CP-AD	B012	yes	male	Adherent subgingival plaque
B019a	Chronic periodontitis	CP-NA	B019	no	female	Non-adherent subgingival plaque
B019b	Chronic periodontitis	CP-AD	B019	no	female	Adherent subgingival plaque
B024a	Chronic periodontitis	CP-NA	B024	no	female	Non-adherent subgingival plaque
B024b	Chronic periodontitis	CP-AD	B024	no	female	Adherent subgingival plaque
B027a	Chronic periodontitis	CP-NA	B027	no	male	Non-adherent subgingival plaque
B027b	Chronic periodontitis	CP-AD	B027	no	male	Adherent subgingival plaque
B029a	Chronic periodontitis	CP-NA	B029	no	male	Non-adherent subgingival plaque
B029b	Chronic periodontitis	CP-AD	B029	no	male	Adherent subgingival plaque
B030a	Chronic periodontitis	CP-NA	B030	yes	male	Non-adherent subgingival plaque
B030b	Chronic periodontitis	CP-AD	B030	yes	male	Adherent subgingival plaque
B036a	Chronic periodontitis	CP-NA	B036	no	male	Non-adherent subgingival plaque
B036b	Chronic periodontitis	CP-AD	B036	no	male	Adherent subgingival plaque
B040a	Chronic periodontitis	CP-NA	B040	no	male	Non-adherent subgingival plaque
B040b	Chronic periodontitis	CP-AD	B040	no	male	Adherent subgingival plaque
B042a	Chronic periodontitis	CP-NA	B042	no	female	Non-adherent subgingival plaque
B042b	Chronic periodontitis	CP-AD	B042	no	female	Adherent subgingival plaque
B044a	Chronic periodontitis	CP-NA	B044	no	female	Non-adherent subgingival plaque
B044b	Chronic periodontitis	CP-AD	B044	no	female	Adherent subgingival plaque
B046a	Chronic periodontitis	CP-NA	B046	no	female	Non-adherent subgingival plaque
B046b	Chronic periodontitis	CP-AD	B046	no	female	Adherent subgingival plaque
B049a	Chronic periodontitis	CP-NA	B049	no	female	Non-adherent subgingival plaque
B049b	Chronic periodontitis	CP-AD	B049	no	female	Adherent subgingival plaque
B051a	Chronic periodontitis	CP-NA	B051	no	male	Non-adherent subgingival plaque
B051b	Chronic periodontitis	CP-AD	B051	no	male	Adherent subgingival plaque
B052a	Chronic periodontitis	CP-NA	B052	no	male	Non-adherent subgingival plaque
B052b	Chronic periodontitis	CP-AD	B052	no	male	Adherent subgingival plaque
B054a	Chronic periodontitis	CP-NA	B054	no	female	Non-adherent subgingival plaque
B054b	Chronic periodontitis	CP-AD	B054	no	female	Adherent subgingival plaque
B056a	Chronic periodontitis	CP-NA	B056	no	female	Non-adherent subgingival plaque
B056b	Chronic periodontitis	CP-AD	B056	no	female	Adherent subgingival plaque
B058a	Chronic periodontitis	CP-NA	B058	no	female	Non-adherent subgingival plaque
B058b	Chronic periodontitis	CP-AD	B058	no	female	Adherent subgingival plaque
B059a	Chronic periodontitis	CP-NA	B059	no	male	Non-adherent subgingival plaque
B059b	Chronic periodontitis	CP-AD	B059	no	male	Adherent subgingival plaque
B061a	Chronic periodontitis	CP-NA	B061	yes	male	Non-adherent subgingival plaque
B061b	Chronic periodontitis	CP-AD	B061	yes	male	Adherent subgingival plaque
B062a	Chronic periodontitis	CP-NA	B062	no	male	Non-adherent subgingival plaque
B062b	Chronic periodontitis	CP-AD	B062	no	male	Adherent subgingival plaque
B065a	Chronic periodontitis	CP-NA	B065	yes	male	Non-adherent subgingival plaque
B065b	Chronic periodontitis	CP-AD	B065	yes	male	Adherent subgingival plaque
B067a	Chronic periodontitis	CP-NA	B067	yes	male	Non-adherent subgingival plaque
B067b	Chronic periodontitis	CP-AD	B067	yes	male	Adherent subgingival plaque
B068a	Chronic periodontitis	CP-NA	B068	no	male	Non-adherent subgingival plaque
B068b	Chronic periodontitis	CP-AD	B068	no	male	Adherent subgingival plaque
B073a	Chronic periodontitis	CP-NA	B073	yes	male	Non-adherent subgingival plaque
B073b	Chronic periodontitis	CP-AD	B073	yes	male	Adherent subgingival plaque
B095a	Chronic periodontitis	CP-NA	B095	yes	male	Non-adherent subgingival plaque
B095b	Chronic periodontitis	CP-AD	B095	yes	male	Adherent subgingival plaque
B097a	Chronic periodontitis	CP-NA	B097	yes	male	Non-adherent subgingival plaque
B097b	Chronic periodontitis	CP-AD	B097	yes	male	Adherent subgingival plaque
B101a	Chronic periodontitis	CP-NA	B101	yes	male	Non-adherent subgingival plaque
B101b	Chronic periodontitis	CP-AD	B101	yes	male	Adherent subgingival plaque
B102a	Chronic periodontitis	CP-NA	B102	no	male	Non-adherent subgingival plaque
B102b	Chronic periodontitis	CP-AD	B102	no	male	Adherent subgingival plaque
B103a	Chronic periodontitis	CP-NA	B103	yes	male	Non-adherent subgingival plaque
B103b	Chronic periodontitis	CP-AD	B103	yes	male	Adherent subgingival plaque
B104a	Chronic periodontitis	CP-NA	B104	no	female	Non-adherent subgingival plaque
B104b	Chronic periodontitis	CP-AD	B104	no	female	Adherent subgingival plaque
B105a	Chronic periodontitis	CP-NA	B105	no	female	Non-adherent subgingival plaque
B105b	Chronic periodontitis	CP-AD	B105	no	female	Adherent subgingival plaque
B107a	Chronic periodontitis	CP-NA	B107	yes	male	Non-adherent subgingival plaque
B107b	Chronic periodontitis	CP-AD	B107	yes	male	Adherent subgingival plaque
B119a	Chronic periodontitis	CP-NA	B119	no	female	Non-adherent subgingival plaque
B119b	Chronic periodontitis	CP-AD	B119	no	female	Adherent subgingival plaque
B120a	Chronic periodontitis	CP-NA	B120	no	female	Non-adherent subgingival plaque
B120b	Chronic periodontitis	CP-AD	B120	no	female	Adherent subgingival plaque
B127a	Chronic periodontitis	CP-NA	B127	no	female	Non-adherent subgingival plaque
B127b	Chronic periodontitis	CP-AD	B127	no	female	Adherent subgingival plaque
WHYD20107363_A	Periodontally healthy	PH-NA	H01b	no	female	Non-adherent subgingival plaque
WHYD20107365_A	Periodontally healthy	PH-NA	H02b	no	female	Non-adherent subgingival plaque
WHYD20107367_A	Periodontally healthy	PH-NA	H03b	no	male	Non-adherent subgingival plaque
WHYD20107369_A	Periodontally healthy	PH-NA	H04b	no	female	Non-adherent subgingival plaque
WHYD20107371_A	Periodontally healthy	PH-NA	H05b	no	male	Non-adherent subgingival plaque
WHYD20107373_A	Periodontally healthy	PH-NA	H06b	no	male	Non-adherent subgingival plaque
WHYD20107375_A	Periodontally healthy	PH-NA	H07b	no	female	Non-adherent subgingival plaque
WHYD20107377_A	Periodontally healthy	PH-NA	H08b	no	male	Non-adherent subgingival plaque
WHYD20107379_A	Periodontally healthy	PH-NA	H09b	no	male	Non-adherent subgingival plaque
WHYD20107381_A	Periodontally healthy	PH-NA	H10b	no	female	Non-adherent subgingival plaque
