## Supplementary material for "Niche-specific microbial community structure of subgingival plaque in periodontitis": periodontitis_reproducibility_PRJNA1512026: net_edges_CP-AD.csv

Genus1	Genus2	rho	pval	padj	edge_sign
Bacteroidaceae_[G-1]	Bacteroidetes_[G-3]	0.731853924968306	3.94153179428258e-07	0.000179576188547514	pos
Anaerolineae_[G-1]	Bacteroidetes_[G-5]	0.522763582129641	0.00107183050620652	0.0257013672961942	pos
Bacteroidaceae_[G-1]	Bacteroidetes_[G-5]	0.656202513566158	1.39085543748863e-05	0.00144016758481777	pos
Bacteroides	Bacteroidetes_[G-5]	0.537111826901681	0.000731167126297505	0.0200674543819966	pos
Bacteroidetes_[G-3]	Bacteroidetes_[G-5]	0.807526488997642	2.65687249978441e-09	2.79708235950693e-06	pos
Bacteroidaceae_[G-1]	Bacteroidetes_[G-6]	0.504534534559547	0.00170190658924518	0.0320408529776903	pos
Arachnia	Bergeyella	0.621718489623555	5.18059559189155e-05	0.00302599916880229	pos
Arachnia	Capnocytophaga	0.575048968806341	0.000243927362392427	0.0103396634743322	pos
Bacteroidaceae_[G-1]	Capnocytophaga	-0.571229295675303	0.000274094944419101	0.0111685189124164	neg
Bacteroidetes_[G-3]	Capnocytophaga	-0.544496994416043	0.000596494536935221	0.0174206994248517	neg
Bergeyella	Capnocytophaga	0.803396571496985	3.68360275615487e-09	2.79708235950693e-06	pos
Arachnia	Cardiobacterium	0.66938385470589	8.04412911081798e-06	0.00114528288215271	pos
Bacteroidaceae_[G-1]	Cardiobacterium	-0.548371178748798	0.000535067167166225	0.0160379343000613	neg
Bacteroidetes_[G-3]	Cardiobacterium	-0.505958464748242	0.00164303117251396	0.0314824540220646	neg
Bergeyella	Cardiobacterium	0.702029566636461	1.82963628470034e-06	0.000463101272949709	pos
Capnocytophaga	Cardiobacterium	0.64893767477809	1.85996710113656e-05	0.00162961732938042	pos
Bacteroidaceae_[G-1]	Corynebacterium	-0.670105991942332	7.8002844015046e-06	0.00114528288215271	neg
Bacteroidetes_[G-3]	Corynebacterium	-0.621960147823831	5.13586173860325e-05	0.00302599916880229	neg
Cardiobacterium	Corynebacterium	0.569349763880519	0.000290129903207648	0.0115950161317021	pos
Centipeda	Corynebacterium	0.518515469221743	0.00119652411827964	0.0272568194144102	pos
Capnocytophaga	Eikenella	0.502538152174553	0.00178756717749384	0.0333776887732047	pos
Bacteroidetes_[G-3]	Filifactor	0.661488067255049	1.12025898200141e-05	0.00134313155842064	pos
Bacteroidetes_[G-5]	Filifactor	0.55710144018991	0.000416798373346516	0.0139184954026562	pos
Bacteroidaceae_[G-1]	Fretibacterium	0.547165043838672	0.000553558577717439	0.0163767070135107	pos
Bacteroidetes_[G-3]	Fretibacterium	0.653293885148594	1.56393477577232e-05	0.00149708478311165	pos
Bacteroidetes_[G-5]	Fretibacterium	0.628042338938351	4.11885540887447e-05	0.00269379877317288	pos
Filifactor	Fretibacterium	0.513656483125112	0.00135468140330164	0.0281447920543732	pos
Eikenella	Gracilibacteria_(GN02)_[G-1]	0.614967926267983	6.58171420735432e-05	0.00356979642008408	pos
Bacteroidales_[G-2]	Gracilibacteria_(GN02)_[G-2]	0.579391126587798	0.000213270476565608	0.00952608128659715	pos
Bergeyella	Granulicatella	0.517900538370085	0.00121559495027834	0.0272836625621731	pos
Butyrivibrio	Lachnoanaerobaculum	-0.513989245642428	0.00134329109850162	0.0281447920543732	neg
Bacteroidetes_[G-3]	Lachnospiraceae_[G-3]	-0.539995849125848	0.000675666054027246	0.0194831300135958	neg
Corynebacterium	Lachnospiraceae_[G-3]	0.560308481977598	0.000379594524518412	0.0131319041047837	pos
Bacteroidaceae_[G-1]	Lachnospiraceae_[G-8]	0.530920124053304	0.000864167185371523	0.0223869471669044	pos
Bacteroidetes_[G-3]	Lachnospiraceae_[G-8]	0.641785866821613	2.45795038722463e-05	0.00199971820789204	pos
Bacteroidetes_[G-5]	Lachnospiraceae_[G-8]	0.67149654174347	7.34962511117487e-06	0.00114528288215271	pos
Filifactor	Lachnospiraceae_[G-8]	0.78636245786881	1.31286421733989e-08	7.47676171775069e-06	pos
Fretibacterium	Lachnospiraceae_[G-8]	0.565808340340366	0.000322637535498327	0.0118543275139547	pos
Johnsonella	Lachnospiraceae_[G-8]	0.631238851027907	3.66093528143541e-05	0.00260612830347183	pos
Filifactor	Leptotrichia	-0.556707335030398	0.000421587437569482	0.0139184954026562	neg
Fusobacterium	Leptotrichia	-0.588931788931789	0.000157703802935227	0.00718498526172896	neg
Lachnoanaerobaculum	Leptotrichia	0.523294723294723	0.00105707684704726	0.0256172452933367	pos
Lachnospiraceae_[G-8]	Leptotrichia	-0.563165656782491	0.000348975272662422	0.0124213386113281	neg
Capnocytophaga	Olsenella	-0.516161917844547	0.00127097232279993	0.0281094655469733	neg
Atopobium	Oribacterium	0.627140541960385	4.25710078288954e-05	0.00269379877317288	pos
Alloprevotella	Parvimonas	0.568406577579399	0.000298488281651466	0.0116406644868014	pos
Lachnospiraceae_[G-8]	Peptoniphilaceae_[G-1]	0.554665024814211	0.000447199274635768	0.0139213229156347	pos
Gracilibacteria_(GN02)_[G-1]	Peptoniphilaceae_[G-2]	0.658293667951915	1.27739393387394e-05	0.0013856682768404	pos
Lachnospiraceae_[G-8]	Peptoniphilaceae_[G-3]	0.514959228715795	0.00131056872776059	0.0281447920543732	pos
Peptoniphilaceae_[G-1]	Peptoniphilaceae_[G-3]	0.527425952664177	0.000948311135167579	0.0233322917481853	pos
Arachnia	Peptostreptococcaceae_[XI][G-1]	-0.50599736418809	0.00164144821419887	0.0314824540220646	neg
Bergeyella	Peptostreptococcaceae_[XI][G-1]	-0.517706866117096	0.00122165653263462	0.0272836625621731	neg
Capnocytophaga	Peptostreptococcaceae_[XI][G-1]	-0.608650701902801	8.193765647313e-05	0.00434079026618117	neg
Cardiobacterium	Peptostreptococcaceae_[XI][G-1]	-0.604686608029617	9.37905873141798e-05	0.00474788795337115	neg
Olsenella	Peptostreptococcaceae_[XI][G-1]	0.510925014270983	0.00145143791116498	0.0297644068174981	pos
Peptoniphilaceae_[G-1]	Peptostreptococcaceae_[XI][G-1]	0.52030585226524	0.00114249261400934	0.0262888704516492	pos
Bacteroidaceae_[G-1]	Peptostreptococcaceae_[XI][G-2]	0.521505302703623	0.00110750982305818	0.0260093544013046	pos
Bacteroidetes_[G-3]	Peptostreptococcaceae_[XI][G-2]	0.664158691224897	1.00262782425364e-05	0.00126888121313878	pos
Capnocytophaga	Peptostreptococcaceae_[XI][G-2]	-0.502133867196414	0.0018053675097871	0.0334359933926425	neg
Filifactor	Peptostreptococcaceae_[XI][G-2]	0.616179263013624	6.30754762711572e-05	0.00350453499867551	pos
Peptostreptococcaceae_[XI][G-1]	Peptostreptococcaceae_[XI][G-2]	0.563951321895614	0.000340951588734262	0.0123283764942325	pos
Bacteroidetes_[G-3]	Peptostreptococcaceae_[XI][G-4]	0.635967899511512	3.06767761211191e-05	0.00230826936476771	pos
Filifactor	Peptostreptococcaceae_[XI][G-4]	0.688534110059957	3.45302850757179e-06	0.000715090812749866	pos
Fretibacterium	Peptostreptococcaceae_[XI][G-4]	0.644717238905811	2.19444646285538e-05	0.00185146260829058	pos
Lachnospiraceae_[G-8]	Peptostreptococcaceae_[XI][G-4]	0.567513287494431	0.000306602225288888	0.0116406644868014	pos
Peptostreptococcaceae_[XI][G-2]	Peptostreptococcaceae_[XI][G-4]	0.653082243778686	1.57726228247057e-05	0.00149708478311165	pos
Bacteroidaceae_[G-1]	Peptostreptococcaceae_[XI][G-5]	0.602042906526541	0.000102531969644826	0.00507756145328072	pos
Lachnospiraceae_[G-8]	Peptostreptococcaceae_[XI][G-5]	0.599608670897089	0.0001112223672326	0.00539073516076302	pos
Bacteroidetes_[G-3]	Peptostreptococcaceae_[XI][G-6]	0.520527982779506	0.00113594142655216	0.0262888704516492	pos
Filifactor	Peptostreptococcaceae_[XI][G-6]	0.510103435164447	0.00148170561005601	0.0297644068174981	pos
Lachnospiraceae_[G-8]	Peptostreptococcaceae_[XI][G-6]	0.505628843627917	0.00165649854709771	0.0314824540220646	pos
Cardiobacterium	Peptostreptococcaceae_[XI][G-7]	0.651812846927909	1.65938952383371e-05	0.00151203573411728	pos
Peptostreptococcaceae_[XI][G-4]	Peptostreptococcaceae_[XI][G-9]	0.566816804761134	0.000313064649453132	0.0116911683844956	pos
Corynebacterium	Peptostreptococcus	-0.500000016572254	0.00190191922414074	0.0346605759407408	neg
Parvimonas	Peptostreptococcus	0.530892040757984	0.000864816220670583	0.0223869471669044	pos
Centipeda	Porphyromonas	-0.515469360068351	0.00129364279913435	0.0281447920543732	neg
Filifactor	Porphyromonas	0.627490541433335	4.20295494754086e-05	0.00269379877317288	pos
Lachnospiraceae_[G-8]	Porphyromonas	0.65849048584338	1.26716113424408e-05	0.0013856682768404	pos
Leptotrichia	Porphyromonas	-0.62007722007722	5.4938534807647e-05	0.0031287495572955	neg
Peptostreptococcaceae_[XI][G-1]	Prevotella	0.56756609931571	0.000306117099239778	0.0116406644868014	pos
Bacteroidaceae_[G-1]	Rothia	-0.509754142169963	0.00149474111719061	0.0297644068174981	neg
Capnocytophaga	Rothia	0.513529366819212	0.0013590549279987	0.0281447920543732	pos
Corynebacterium	Rothia	0.529527983456582	0.000896865042944395	0.022700650753637	pos
Peptostreptococcaceae_[XI][G-1]	Rothia	-0.534229022431845	0.000790646504468473	0.0211893263197551	neg
Peptostreptococcaceae_[XI][G-2]	Rothia	-0.559316417731851	0.000390773427141333	0.0132862965228053	neg
Prevotella	Rothia	-0.530314800668256	0.000878252765688758	0.0224793235981909	neg
Atopobium	Saccharibacteria_(TM7)_[G-2]	0.52164427989763	0.00110351821321064	0.0260093544013046	pos
Bacteroidaceae_[G-1]	Saccharibacteria_(TM7)_[G-2]	0.537833058390129	0.000716921376575197	0.0200026941049364	pos
Olsenella	Saccharibacteria_(TM7)_[G-2]	0.554276227603066	0.000452229102614998	0.0139213229156347	pos
Peptostreptococcaceae_[XI][G-1]	Saccharibacteria_(TM7)_[G-2]	0.514811619211964	0.00131550258864044	0.0281447920543732	pos
Peptostreptococcaceae_[XI][G-2]	Saccharibacteria_(TM7)_[G-2]	0.531973160028719	0.000840139368603943	0.0222539242055789	pos
Atopobium	Saccharibacteria_(TM7)_[G-3]	0.509761812493299	0.00149445378372826	0.0297644068174981	pos
Ruminococcaceae_[G-1]	Saccharibacteria_(TM7)_[G-3]	0.683799355888848	4.28098201821214e-06	0.000750159772114405	pos
Atopobium	Saccharibacteria_(TM7)_[G-5]	0.574985012444136	0.000244406962653265	0.0103396634743322	pos
Bacteroidaceae_[G-1]	Saccharibacteria_(TM7)_[G-5]	0.554741775628328	0.000446212266967061	0.0139213229156347	pos
Bergeyella	Saccharibacteria_(TM7)_[G-5]	-0.514193474458342	0.00133634227598511	0.0281447920543732	neg
Capnocytophaga	Saccharibacteria_(TM7)_[G-5]	-0.571173975755086	0.000274555337618665	0.0111685189124164	neg
Olsenella	Saccharibacteria_(TM7)_[G-5]	0.635338998811633	3.14119184845474e-05	0.00230826936476771	pos
Peptostreptococcaceae_[XI][G-1]	Saccharibacteria_(TM7)_[G-5]	0.606213787640346	8.90526389305535e-05	0.0046104979882682	pos
Peptostreptococcaceae_[XI][G-2]	Saccharibacteria_(TM7)_[G-5]	0.500406230865543	0.00188319772452861	0.0345961646490013	pos
Prevotella	Saccharibacteria_(TM7)_[G-5]	0.527257387840855	0.000952547468209497	0.0233322917481853	pos
Rothia	Saccharibacteria_(TM7)_[G-5]	-0.688722114321006	3.42340271464181e-06	0.000715090812749866	neg
Saccharibacteria_(TM7)_[G-2]	Saccharibacteria_(TM7)_[G-5]	0.665469820035821	9.49098247371438e-06	0.00126888121313878	pos
Atopobium	Solobacterium	0.560230051025009	0.000380467809883989	0.0131319041047837	pos
Oribacterium	Solobacterium	0.636647344346731	2.99001070585003e-05	0.00230826936476771	pos
Ruminococcaceae_[G-1]	Solobacterium	0.528395525891385	0.000924265906171673	0.0231371179588909	pos
Arachnia	Stomatobaculum	-0.57489255669611	0.000245101768048261	0.0103396634743322	neg
Capnocytophaga	Stomatobaculum	-0.535072265579512	0.000772820086023085	0.0209581447138165	neg
Bacteroidetes_[G-3]	Tannerella	0.506293681770609	0.00162943388343328	0.0314824540220646	pos
Fretibacterium	Tannerella	0.623462369477301	4.86552778453664e-05	0.00299558710626337	pos
Peptostreptococcaceae_[XI][G-4]	Tannerella	0.595662772600098	0.000126725059293564	0.0058914221443008	pos
Granulicatella	Veillonella	0.553796886890649	0.00045849958801325	0.0139261608199225	pos
Saccharibacteria_(TM7)_[G-5]	Veillonella	-0.505581860280462	0.00165842602398936	0.0314824540220646	neg
Atopobium	Veillonellaceae_[G-1]	0.707002589011829	1.43510806438485e-06	0.000408647021333586	pos
Bacteroidaceae_[G-1]	Veillonellaceae_[G-1]	0.53782201637909	0.00071713760958847	0.0200026941049364	pos
Bergeyella	Veillonellaceae_[G-1]	-0.537674764417472	0.000720026741266366	0.0200026941049364	neg
Capnocytophaga	Veillonellaceae_[G-1]	-0.629862939809773	3.85206794066839e-05	0.00265909417237654	neg
Olsenella	Veillonellaceae_[G-1]	0.726960888803174	5.13953151592972e-07	0.000195130879888132	pos
Peptostreptococcaceae_[XI][G-1]	Veillonellaceae_[G-1]	0.713787903650272	1.02198378026941e-06	0.000332582721636245	pos
Prevotella	Veillonellaceae_[G-1]	0.554661200323986	0.000447248508010922	0.0139213229156347	pos
Rothia	Veillonellaceae_[G-1]	-0.597426680217779	0.000119569726923618	0.00567457995691673	neg
Saccharibacteria_(TM7)_[G-2]	Veillonellaceae_[G-1]	0.686109022190672	3.85677949776841e-06	0.000732145307993037	pos
Saccharibacteria_(TM7)_[G-5]	Veillonellaceae_[G-1]	0.854942857298666	3.19533288717366e-11	7.2789683169816e-08	pos
Solobacterium	Veillonellaceae_[G-1]	0.555622866738273	0.000435019715584239	0.0139213229156347	pos
Veillonella	Veillonellaceae_[G-1]	-0.509545038329346	0.00150259296927668	0.0297644068174981	neg
