## Supplementary material for "Niche-specific microbial community structure of subgingival plaque in periodontitis": periodontitis_reproducibility_PRJNA1512026: net_edges_CP-NA.csv

Genus1	Genus2	rho	pval	padj	edge_sign
Anaerolineae_[G-1]	Bacteroidaceae_[G-1]	0.584140092123319	0.000183733995543278	0.00452999333839462	pos
Bacteroidaceae_[G-1]	Bacteroidales_[G-2]	0.509339493158439	0.00151034651532633	0.0189455747097952	pos
Bacteroidaceae_[G-1]	Bacteroidetes_[G-3]	0.593520198133296	0.000135933006402578	0.00373815767607089	pos
Bacteroidaceae_[G-1]	Bacteroidetes_[G-5]	0.553053542478464	0.00046837681740719	0.00897025244052163	pos
Anaerolineae_[G-1]	Bergeyella	-0.504727895152086	0.00169380455375356	0.0207421415190586	neg
Anaerolineae_[G-1]	Capnocytophaga	-0.712792731083337	1.07480315669761e-06	0.000123371443368603	neg
Bacteroidetes_[G-5]	Capnocytophaga	-0.609335902486857	8.00316406521784e-05	0.00256220700296899	neg
Bergeyella	Capnocytophaga	0.726460004115989	5.27939849170878e-07	8.71100751131948e-05	pos
Anaerolineae_[G-1]	Cardiobacterium	-0.539433340184218	0.00068618804423215	0.0118699464103061	neg
Arachnia	Cardiobacterium	0.529034778636687	0.000908708990768226	0.0143322116558665	pos
Bergeyella	Cardiobacterium	0.607810603540333	8.43303560302822e-05	0.00265287457068337	pos
Capnocytophaga	Cardiobacterium	0.705709634179658	1.52937860287139e-06	0.00014911441377996	pos
Anaerolineae_[G-1]	Corynebacterium	-0.664757003846642	9.77868349361088e-06	0.000616161413831901	neg
Bacteroidaceae_[G-1]	Corynebacterium	-0.522612896355983	0.00107604911385684	0.0154689313902508	neg
Bergeyella	Corynebacterium	0.553592715888394	0.000461193873778853	0.00891225999329406	pos
Capnocytophaga	Corynebacterium	0.662976335053324	1.05324307069221e-05	0.000627557329620776	pos
Cardiobacterium	Corynebacterium	0.711955491208211	1.12116783235194e-06	0.000123371443368603	pos
Catonella	Eggerthia	-0.527260940381519	0.000952458014278124	0.0149125725593181	neg
Actinomyces	Filifactor	-0.709461578547274	1.27036812802572e-06	0.00012975903021977	neg
Alloprevotella	Filifactor	-0.507216915998916	0.00159249470360212	0.0196316157426813	neg
Bacteroidetes_[G-5]	Filifactor	0.590973924307553	0.000147654975454437	0.00391012249814526	pos
Butyrivibrio	Filifactor	0.533909977183032	0.000797485599551617	0.0131585123926017	pos
Campylobacter	Filifactor	-0.594588122565803	0.000131270907046233	0.00373815767607089	neg
Capnocytophaga	Filifactor	-0.629639698061663	3.88391730203885e-05	0.00157345587136229	neg
Anaerolineae_[G-1]	Fretibacterium	0.784580837111471	1.48960281887156e-08	1.06506601549317e-05	pos
Bacteroidaceae_[G-1]	Fretibacterium	0.6348481818246	3.19967038007185e-05	0.00140067203372533	pos
Capnocytophaga	Fretibacterium	-0.593814926047512	0.000134631708502697	0.00373815767607089	neg
Corynebacterium	Fretibacterium	-0.507605322732407	0.0015771755209959	0.0195551531360474	neg
Filifactor	Fretibacterium	0.625032258064516	4.59682885241008e-05	0.00172019603948847	pos
Anaerolineae_[G-1]	Granulicatella	-0.564085738095738	0.000339595471424037	0.00709176410120153	neg
Bacteroidaceae_[G-1]	Granulicatella	-0.542479304823237	0.000630903010128581	0.0110023329815106	neg
Bergeyella	Granulicatella	0.530844121943039	0.000865924672269536	0.0139654768572794	pos
Capnocytophaga	Granulicatella	0.579199012920765	0.000214550150881898	0.00511344526268524	pos
Corynebacterium	Granulicatella	0.526568557481039	0.000970033373042245	0.0149314216263379	pos
Bacteroidetes_[G-5]	Johnsonella	0.512579070024991	0.00139214626977102	0.0179680759610419	pos
Anaerolineae_[G-1]	Jonquetella	0.723497662903483	6.18068979107989e-07	9.46969971561882e-05	pos
Capnocytophaga	Jonquetella	-0.515695731313457	0.00128619379275841	0.0174613018067518	neg
Fretibacterium	Jonquetella	0.573188040945098	0.00025823198539654	0.00583060640711135	pos
Fretibacterium	Lachnoanaerobaculum	-0.520010963409622	0.00115124111132126	0.0161399489136215	neg
Alloprevotella	Lachnospiraceae_[G-8]	-0.635361350233257	3.13855199300939e-05	0.00140067203372533	neg
Anaerolineae_[G-1]	Lachnospiraceae_[G-8]	0.627863010289106	4.14601831812966e-05	0.00164249296524152	pos
Bacteroidales_[G-2]	Lachnospiraceae_[G-8]	0.534080776137893	0.00079381784280752	0.0131585123926017	pos
Bacteroidetes_[G-5]	Lachnospiraceae_[G-8]	0.562168635626206	0.000359399868978594	0.00713808073110263	pos
Bergeyella	Lachnospiraceae_[G-8]	-0.543065313557117	0.000620732476697583	0.0109792142610679	neg
Capnocytophaga	Lachnospiraceae_[G-8]	-0.652571749333262	1.60983520800517e-05	0.000842218663700267	neg
Corynebacterium	Lachnospiraceae_[G-8]	-0.542849626007932	0.000624458806457007	0.0109792142610679	neg
Filifactor	Lachnospiraceae_[G-8]	0.768729074436225	4.36045082263803e-08	1.5588611690931e-05	pos
Fretibacterium	Lachnospiraceae_[G-8]	0.658984674293383	1.24179565179627e-05	0.000719905857595407	pos
Jonquetella	Lachnospiraceae_[G-8]	0.618752648819137	5.75903864150629e-05	0.00202510457148049	pos
Capnocytophaga	Leptotrichia	0.570913770913771	0.000276730150085003	0.00611944507146733	pos
Corynebacterium	Leptotrichia	0.544799194164207	0.000591487174864458	0.0107520338142734	pos
Lachnoanaerobaculum	Leptotrichia	0.664092742341712	1.0053915843411e-05	0.000616161413831901	pos
Lachnospiraceae_[G-3]	Leptotrichia	0.519407994816005	0.00116931358695727	0.0161817912517635	pos
Anaerolineae_[G-1]	Mogibacterium	0.731302520738899	4.06234856864529e-07	8.71100751131948e-05	pos
Eggerthia	Mogibacterium	0.683668164545262	4.30631068759624e-06	0.000314489630281356	pos
Fretibacterium	Mogibacterium	0.522410323360386	0.00108174345386369	0.0154689313902508	pos
Bacteroidaceae_[G-1]	Olsenella	0.653347617482959	1.5605674756447e-05	0.000842218663700267	pos
Bacteroidetes_[G-3]	Olsenella	0.532747148908514	0.000822857752129647	0.0134735105215121	pos
Atopobium	Oribacterium	0.512909887847216	0.00138054691328193	0.0179680759610419	pos
Alloprevotella	Peptoniphilaceae_[G-1]	-0.56399237205343	0.00034053692420688	0.00709176410120153	neg
Anaerolineae_[G-1]	Peptoniphilaceae_[G-1]	0.696229260935143	2.41401007206044e-06	0.000207122064182785	pos
Bergeyella	Peptoniphilaceae_[G-1]	-0.605449337454154	9.1396619252837e-05	0.00272285761524077	neg
Capnocytophaga	Peptoniphilaceae_[G-1]	-0.591578955469087	0.000144790308121756	0.00388219013651458	neg
Filifactor	Peptoniphilaceae_[G-1]	0.588714639511096	0.000158807659283999	0.00405526701385927	pos
Fretibacterium	Peptoniphilaceae_[G-1]	0.624707145907746	4.65134593428118e-05	0.00172019603948847	pos
Jonquetella	Peptoniphilaceae_[G-1]	0.591982824937093	0.000142905983377073	0.0038801687891623	pos
Lachnospiraceae_[G-8]	Peptoniphilaceae_[G-1]	0.683196765100395	4.39845636757141e-06	0.000314489630281356	pos
Anaerolineae_[G-1]	Peptostreptococcaceae_[XI][G-1]	0.547269944692149	0.000551928073745156	0.0102946584189857	pos
Capnocytophaga	Peptostreptococcaceae_[XI][G-1]	-0.576272770062643	0.000234911052447995	0.00553718909341702	neg
Granulicatella	Peptostreptococcaceae_[XI][G-1]	-0.501984081836454	0.00181200179999785	0.0217136528547229	neg
Mogibacterium	Peptostreptococcaceae_[XI][G-1]	0.613182555495073	7.00544359633071e-05	0.00231179638678913	pos
Olsenella	Peptostreptococcaceae_[XI][G-1]	0.508970504479987	0.00152435374322657	0.0190101091815174	pos
Bacteroidetes_[G-5]	Peptostreptococcaceae_[XI][G-2]	0.646157653358114	2.07460584009667e-05	0.00103489058767613	pos
Bergeyella	Peptostreptococcaceae_[XI][G-2]	-0.536189782333687	0.000749744480629477	0.0126630071728364	neg
Capnocytophaga	Peptostreptococcaceae_[XI][G-2]	-0.711770333561792	1.13166615234306e-06	0.000123371443368603	neg
Filifactor	Peptostreptococcaceae_[XI][G-2]	0.739114283210458	2.63028722580216e-07	7.05245762418205e-05	pos
Johnsonella	Peptostreptococcaceae_[XI][G-2]	0.515008650220582	0.00130892045530784	0.0176580778404737	pos
Lachnospiraceae_[G-8]	Peptostreptococcaceae_[XI][G-2]	0.629612644918868	3.88779306210729e-05	0.00157345587136229	pos
Anaerolineae_[G-1]	Peptostreptococcaceae_[XI][G-4]	0.637968002244833	2.84412632334252e-05	0.00132622847034124	pos
Bergeyella	Peptostreptococcaceae_[XI][G-4]	-0.587782081466498	0.000163627514689901	0.00412918845893927	neg
Capnocytophaga	Peptostreptococcaceae_[XI][G-4]	-0.71555442941398	9.34052645007455e-07	0.000123371443368603	neg
Cardiobacterium	Peptostreptococcaceae_[XI][G-4]	-0.513403512862598	0.00136339726169998	0.0179680759610419	neg
Corynebacterium	Peptostreptococcaceae_[XI][G-4]	-0.5439128846638	0.000606279905423612	0.0108372533094471	neg
Filifactor	Peptostreptococcaceae_[XI][G-4]	0.693813195705156	2.70433750637622e-06	0.000223107844276038	pos
Fretibacterium	Peptostreptococcaceae_[XI][G-4]	0.612196049408905	7.2499920561242e-05	0.00235624741824036	pos
Lachnospiraceae_[G-8]	Peptostreptococcaceae_[XI][G-4]	0.641222973639472	2.51171947192042e-05	0.0012244632425612	pos
Leptotrichia	Peptostreptococcaceae_[XI][G-4]	-0.526392610755116	0.000974545001252825	0.0149314216263379	neg
Peptoniphilaceae_[G-1]	Peptostreptococcaceae_[XI][G-4]	0.512387195218586	0.00139891314009044	0.0179680759610419	pos
Peptostreptococcaceae_[XI][G-2]	Peptostreptococcaceae_[XI][G-4]	0.734867838448987	3.33757075310359e-07	7.95454362823023e-05	pos
Bacteroidetes_[G-5]	Peptostreptococcaceae_[XI][G-5]	0.535499991899592	0.000763914681606082	0.0128015390003519	pos
Lachnospiraceae_[G-8]	Peptostreptococcaceae_[XI][G-5]	0.583036683717434	0.000190248489219114	0.00463730692471589	pos
Anaerolineae_[G-1]	Peptostreptococcaceae_[XI][G-6]	0.827712236226668	4.76978900820768e-10	1.02311974226055e-06	pos
Bacteroidaceae_[G-1]	Peptostreptococcaceae_[XI][G-6]	0.598612075956121	0.000114967538082489	0.00333250498901268	pos
Bacteroidetes_[G-3]	Peptostreptococcaceae_[XI][G-6]	0.502859629522557	0.00177352287914201	0.0213719470548293	pos
Capnocytophaga	Peptostreptococcaceae_[XI][G-6]	-0.688917222746917	3.39290337514342e-06	0.000269547323691949	neg
Corynebacterium	Peptostreptococcaceae_[XI][G-6]	-0.63687849375883	2.96399738992648e-05	0.00135271795774304	neg
Filifactor	Peptostreptococcaceae_[XI][G-6]	0.581041741879276	0.000202554335162475	0.00488178706655627	pos
Fretibacterium	Peptostreptococcaceae_[XI][G-6]	0.784841934851016	1.46239338416621e-08	1.06506601549317e-05	pos
Lachnospiraceae_[G-8]	Peptostreptococcaceae_[XI][G-6]	0.607446191234433	8.53876931743436e-05	0.00265287457068337	pos
Mogibacterium	Peptostreptococcaceae_[XI][G-6]	0.664252524747695	9.98707413368827e-06	0.000616161413831901	pos
Peptoniphilaceae_[G-1]	Peptostreptococcaceae_[XI][G-6]	0.544006731809665	0.00060469817103237	0.0108372533094471	pos
Peptostreptococcaceae_[XI][G-2]	Peptostreptococcaceae_[XI][G-6]	0.529231594761466	0.000903966112391075	0.0143322116558665	pos
Peptostreptococcaceae_[XI][G-4]	Peptostreptococcaceae_[XI][G-6]	0.652886932938474	1.58965295522506e-05	0.000842218663700267	pos
Atopobium	Peptostreptococcaceae_[XI][G-9]	-0.513119555593756	0.00137323952167145	0.0179680759610419	neg
Fusobacterium	Peptostreptococcaceae_[XI][G-9]	0.523552680450351	0.00104997640922777	0.0152850739877605	pos
Parvimonas	Peptostreptococcus	0.524877824826399	0.00101416070696825	0.015263230522834	pos
Actinomyces	Porphyromonas	-0.615345025544638	6.495232311865e-05	0.00221147195380165	neg
Alloprevotella	Porphyromonas	-0.537451737451737	0.000724422256053181	0.0123324265018577	neg
Anaerolineae_[G-1]	Porphyromonas	0.512441685872657	0.00139698847537084	0.0179680759610419	pos
Capnocytophaga	Porphyromonas	-0.571685971685972	0.000270320610572305	0.00603997614247495	neg
Corynebacterium	Porphyromonas	-0.532183333807852	0.000835415123006555	0.0135754957488565	neg
Filifactor	Porphyromonas	0.700773777744437	1.94386132479352e-06	0.000181286197464439	pos
Fretibacterium	Porphyromonas	0.574485013090236	0.000248185579457605	0.00572428030039315	pos
Jonquetella	Porphyromonas	0.537630439694725	0.00072089842513412	0.0123324265018577	pos
Lachnospiraceae_[G-8]	Porphyromonas	0.716107884356588	9.07967325769476e-07	0.000123371443368603	pos
Leptotrichia	Porphyromonas	-0.501158301158301	0.00184896258307643	0.0220334707816608	neg
Peptoniphilaceae_[G-1]	Porphyromonas	0.606626182786718	8.78107666753003e-05	0.00265287457068337	pos
Peptostreptococcaceae_[XI][G-2]	Porphyromonas	0.515870241755794	0.00128047714463131	0.0174613018067518	pos
Peptostreptococcaceae_[XI][G-4]	Porphyromonas	0.676482543793559	5.9219826309409e-06	0.000409762991721556	pos
Peptostreptococcaceae_[XI][G-6]	Porphyromonas	0.519653978581774	0.00116191084371664	0.0161817912517635	pos
Capnocytophaga	Rothia	0.52342905533473	0.00105337399797856	0.0152850739877605	pos
Corynebacterium	Rothia	0.619216168531699	5.66495263696343e-05	0.00202510457148049	pos
Filifactor	Rothia	-0.562715383495117	0.000353649318475036	0.00713808073110263	neg
Jonquetella	Rothia	-0.560918091663809	0.000372867577311364	0.00733762342507226	neg
Lachnospiraceae_[G-8]	Rothia	-0.550026021337497	0.000510590735359084	0.00965915128432751	neg
Peptostreptococcaceae_[XI][G-2]	Rothia	-0.574078703177164	0.000251294577134908	0.00573432838249339	neg
Peptostreptococcaceae_[XI][G-4]	Rothia	-0.545923435886146	0.000573185059196568	0.0105989823446262	neg
Peptostreptococcaceae_[XI][G-6]	Rothia	-0.568610988521867	0.000296658775414294	0.00642760680064303	neg
Porphyromonas	Rothia	-0.614657110714455	6.65377504049935e-05	0.00223005429091736	neg
Absconditabacteria_(SR1)_[G-1]	Ruminococcaceae_[G-1]	0.523383280956271	0.00105463447561238	0.0152850739877605	pos
Lachnospiraceae_[G-3]	Ruminococcaceae_[G-1]	0.511074503855943	0.00144598945785557	0.0184621868279773	pos
Leptotrichia	Ruminococcaceae_[G-1]	0.549835742127368	0.000513353494831392	0.00965915128432751	pos
Ruminococcaceae_[G-1]	Ruminococcaceae_[G-2]	0.586762253086049	0.000169048395504579	0.00421638149252699	pos
Ruminococcaceae_[G-1]	Saccharibacteria_(TM7)_[G-1]	0.590389664788563	0.000150469512463669	0.00393606224676305	pos
Saccharibacteria_(TM7)_[G-1]	Saccharibacteria_(TM7)_[G-2]	0.51059604018334	0.00146349168505999	0.0184668022551336	pos
Bacteroidaceae_[G-1]	Saccharibacteria_(TM7)_[G-5]	0.559249064472187	0.000391542919281118	0.0076350869259818	pos
Bacteroidales_[G-2]	Saccharibacteria_(TM7)_[G-5]	0.53044399873861	0.000875229454743387	0.0140102028389893	pos
Saccharibacteria_(TM7)_[G-1]	Saccharibacteria_(TM7)_[G-5]	0.513323738668285	0.00136615602765477	0.0179680759610419	pos
Saccharibacteria_(TM7)_[G-2]	Saccharibacteria_(TM7)_[G-5]	0.521641050354292	0.00110361082570609	0.0156771206697985	pos
Actinomyces	Schaalia	0.631303691300295	3.65214379787204e-05	0.00153604871498736	pos
Filifactor	Schaalia	-0.600274627936672	0.000108781304362982	0.00319638216244651	neg
Lachnospiraceae_[G-8]	Schaalia	-0.523584369380292	0.00104910706211614	0.0152850739877605	neg
Porphyromonas	Schaalia	-0.654526961522004	1.4883006817179e-05	0.000840106569022342	neg
Atopobium	Solobacterium	0.517771592945294	0.00121962774531559	0.0167698814980893	pos
Jonquetella	Stomatobaculum	0.525006355646861	0.00101074490614961	0.015263230522834	pos
Saccharibacteria_(TM7)_[G-5]	Stomatobaculum	0.503244005641749	0.00175685788983215	0.0212907354445761	pos
Alloprevotella	Tannerella	-0.56335671652791	0.000347008701836238	0.00713808073110263	neg
Anaerolineae_[G-1]	Tannerella	0.770802024247873	3.80746700834322e-08	1.5588611690931e-05	pos
Bacteroidaceae_[G-1]	Tannerella	0.565490881945204	0.000325704658592496	0.00698636492680904	pos
Bacteroidetes_[G-5]	Tannerella	0.526633320650338	0.000968377368804729	0.0149314216263379	pos
Bergeyella	Tannerella	-0.627378830586891	4.22016879697562e-05	0.00164249296524152	neg
Capnocytophaga	Tannerella	-0.685372290498313	3.98772016829696e-06	0.000305487848607035	neg
Corynebacterium	Tannerella	-0.562214365166127	0.000358915720199526	0.00713808073110263	neg
Filifactor	Tannerella	0.621045635886649	5.30701091676633e-05	0.00192941329092606	pos
Fretibacterium	Tannerella	0.774663896516839	2.9462908335276e-08	1.5588611690931e-05	pos
Granulicatella	Tannerella	-0.52339889160455	0.00105420445952076	0.0152850739877605	neg
Jonquetella	Tannerella	0.647038840793667	2.0042544982557e-05	0.0010236014044663	pos
Lachnospiraceae_[G-8]	Tannerella	0.726571461289212	5.24797594714244e-07	8.71100751131948e-05	pos
Peptoniphilaceae_[G-1]	Tannerella	0.711445252315553	1.15031648828534e-06	0.000123371443368603	pos
Peptostreptococcaceae_[XI][G-2]	Tannerella	0.575221452947842	0.000242638123353789	0.00565716059341171	pos
Peptostreptococcaceae_[XI][G-4]	Tannerella	0.626942013304691	4.28809352230886e-05	0.00164249296524152	pos
Peptostreptococcaceae_[XI][G-6]	Tannerella	0.745122604452664	1.8631555920301e-07	5.70924106414937e-05	pos
Porphyromonas	Tannerella	0.728232191481588	4.7996873320244e-07	8.71100751131948e-05	pos
Prevotella	Tannerella	-0.562584466059742	0.000355018744980784	0.00713808073110263	neg
Rothia	Tannerella	-0.632684633403323	3.46938853390544e-05	0.00148836768104543	neg
Granulicatella	Veillonella	0.698057828745972	2.2135686976732e-06	0.000197837702354542	pos
Peptoniphilaceae_[G-1]	Veillonella	-0.504534231745864	0.00170191930412789	0.0207421415190586	neg
Anaerolineae_[G-1]	Veillonellaceae_[G-1]	0.545012904301892	0.000587968635736402	0.0107520338142734	pos
Bacteroidaceae_[G-1]	Veillonellaceae_[G-1]	0.639568658313341	2.6759797291831e-05	0.00127555033757728	pos
Bacteroidales_[G-2]	Veillonellaceae_[G-1]	0.524750717513439	0.00101754870152226	0.015263230522834	pos
Bacteroidetes_[G-5]	Veillonellaceae_[G-1]	0.510593926656952	0.00146356940949777	0.0184668022551336	pos
Filifactor	Veillonellaceae_[G-1]	0.51272354611054	0.0013870700446319	0.0179680759610419	pos
Jonquetella	Veillonellaceae_[G-1]	0.593957021814786	0.000134008329938151	0.00373815767607089	pos
Lachnospiraceae_[G-8]	Veillonellaceae_[G-1]	0.569726031843454	0.000286854285822979	0.00627859635806419	pos
Peptostreptococcaceae_[XI][G-2]	Veillonellaceae_[G-1]	0.58874879617078	0.000158633568982935	0.00405526701385927	pos
Peptostreptococcaceae_[XI][G-4]	Veillonellaceae_[G-1]	0.520475566197441	0.00113748432850524	0.0160519992410773	pos
Rothia	Veillonellaceae_[G-1]	-0.617772052040391	5.96275023041493e-05	0.00206291923294194	neg
Saccharibacteria_(TM7)_[G-1]	Veillonellaceae_[G-1]	0.564287951348233	0.000337564423656067	0.00709176410120153	pos
Saccharibacteria_(TM7)_[G-2]	Veillonellaceae_[G-1]	0.606986670589432	8.67380162148379e-05	0.00265287457068337	pos
Saccharibacteria_(TM7)_[G-5]	Veillonellaceae_[G-1]	0.664535767555661	9.8695793107062e-06	0.000616161413831901	pos
