## Supplementary material for "Niche-specific microbial community structure of subgingival plaque in periodontitis": periodontitis_reproducibility_PRJNA1512026: net_edges_PH-NA.csv

Genus1	Genus2	rho	pval	padj	edge_sign
Afipia	Brevundimonas	0.926450109901172	0.000117071242177413	0.0285015260501012	pos
Bacteroidales_[G-2]	Clostridiales_[F-1][G-2]	1	0	0	pos
Afipia	Cutibacterium	0.935920798153084	6.82422805744487e-05	0.0182752827378374	pos
Bacteroidales_[G-2]	Desulfomicrobium	1	0	0	pos
Clostridiales_[F-1][G-2]	Desulfomicrobium	1	0	0	pos
Bacteroidetes_[G-7]	Erysipelothrix	0.914179247518375	0.00021374925624329	0.0477017090182941	pos
Butyrivibrio	Fastidiosipila	0.96922336919512	3.78209041795863e-06	0.00135045841857243	pos
Bacteroidetes_[G-7]	Johnsonella	0.951515151515152	2.27985492062821e-05	0.00718288409110864	pos
Butyrivibrio	Lachnospiraceae_[G-2]	0.919198937236662	0.000169005863638549	0.0393563219846987	pos
Fastidiosipila	Lachnospiraceae_[G-2]	0.939393939393939	5.48405299851673e-05	0.0161440739500712	pos
Acinetobacter	Megasphaera	0.975308641975309	1.57845213966112e-06	0.000603870690001784	pos
Cutibacterium	Novosphingobium	0.932297012133414	8.46605984543558e-05	0.02159248406293	pos
Bacteroidales_[G-2]	Pedobacter	1	0	0	pos
Clostridiales_[F-1][G-2]	Pedobacter	1	0	0	pos
Desulfomicrobium	Pedobacter	1	0	0	pos
Acinetobacter	Peptostreptococcaceae_[XI][G-1]	0.975308641975309	1.57845213966112e-06	0.000603870690001784	pos
Megasphaera	Peptostreptococcaceae_[XI][G-1]	1	0	0	pos
Bacteroidales_[G-2]	Peptostreptococcaceae_[XI][G-2]	1	0	0	pos
Clostridiales_[F-1][G-2]	Peptostreptococcaceae_[XI][G-2]	1	0	0	pos
Desulfomicrobium	Peptostreptococcaceae_[XI][G-2]	1	0	0	pos
Pedobacter	Peptostreptococcaceae_[XI][G-2]	1	0	0	pos
Neisseriaceae_[G-1]	Staphylococcus	1	0	0	pos
Desulfovibrio	Stomatobaculum	0.968529032748683	4.13163497414715e-06	0.00138306480759576	pos
Fastidiosipila	Stomatobaculum	0.938720972283969	5.72698665144422e-05	0.0161440739500712	pos
