## Supplementary material for "Niche-specific microbial community structure of subgingival plaque in periodontitis": periodontitis_reproducibility_PRJNA1512026: paired_design_alpha_diversity.tsv

comparison	design	n_A	n_B	mean_Shannon_A	mean_Shannon_B	P_value
PH-NA vs CP-NA	independent	10	36	3.299178809931111	5.2600560349083425	2.596477621366113e-06
CP-NA vs CP-AD	paired	36	36	5.2600560349083425	5.603562342723986	2.566695911809802e-06
