## Supplementary material for "Niche-specific microbial community structure of subgingival plaque in periodontitis": periodontitis_reproducibility_PRJNA1512026: paired_design_beta_diversity.tsv

comparison	design	n_A	n_B	PERMANOVA_F	PERMANOVA_R2	PERMANOVA_P	dispersion_test	dispersion_P
PH-NA vs CP-NA	independent	10	36	23.330262516018134	0.3465048500363083	0.001	Mann–Whitney U	0.019794081092323616
CP-NA vs CP-AD	paired, labels permuted within participant	36	36	6.168473112412473	0.0809845971745921	0.001	Wilcoxon signed-rank	0.0003594935988076031
