## Supplementary material for "Niche-specific microbial community structure of subgingival plaque in periodontitis": periodontitis_reproducibility_PRJNA1512026: paired_design_chao1_diversity.tsv

comparison	design	n_A	n_B	mean_Chao1_A	mean_Chao1_B	P_value
PH-NA vs CP-NA	independent	10	36	257.8	373.3290342923107	0.00325315609651547
CP-NA vs CP-AD	paired	36	36	373.3290342923107	470.43107360286405	8.043716661632061e-07
